# Resolving eukaryotic river biofilm communities using long-read sequencing for biomonitoring

**DOI:** 10.64898/2026.02.20.706759

**Authors:** Meri A. J. Anderson, Amy C. Thorpe, Susheel Bhanu Busi, Jonathan Warren, Kerry Walsh, Daniel S. Read

## Abstract

Freshwater biofilms host diverse microbial eukaryotic communities that are central to ecosystem functioning and serve as key indicators of water quality. Molecular biomonitoring approaches based on environmental DNA (eDNA) sequencing are increasingly used to characterise these communities, offering scalable alternatives to traditional microscopy-based assessments. Understanding how DNA sequencing methods influence the observed community composition and diversity is essential for ensuring accurate ecological interpretation. Here, we compared short-read Illumina and long-read Pacific Biosciences sequencing of the 18S rRNA gene, alongside a trimmed long-read dataset (restricted to the Illumina-primed region), to evaluate how read length and sequencing platform affect community profiling in river biofilms from seven English rivers sampled across three timepoints.

Distinct community patterns were observed between the sequencing approaches, with PERMANOVA revealing significant differences in beta diversity (p = 0.001) and modest effect sizes (R^2^ = 3.8–8.3%). While the long and trimmed datasets produced nearly identical community structures, both diverged strongly from the short-read data, suggesting that short-read sequencing captures a systematically different subset of taxa than long-read sequencing. Long-read sequencing significantly improved taxonomic resolution of the 18S rRNA gene, particularly at the genus and species levels, enabling detection of lineages that were unresolvable in short-read data. However, comparisons of paired long- and trimmed-read ASVs indicated that trimming can increase taxonomic mismatches at finer ranks, likely due to reduced sequence length rather than sequencing platform bias.

Collectively, our results demonstrate that sequencing strategy significantly influences inferred community composition and taxonomic precision. Long-read sequencing provides a more robust representation of community diversity, whereas trimmed analyses reveal how shorter amplicons may contribute to misidentification. These findings emphasise the importance of considering read length when interpreting eDNA-based assessments using the 18S rRNA gene and support the adoption of long-read sequencing for high-resolution biomonitoring applications.
