## supplementary table 3 for "Resolving eukaryotic river biofilm communities using long-read sequencing for biomonitoring"

### Sheet: Chemistry
Sample Name	Sample Date	Alkalinity to pH 4.5 as CaCO3	Ammonia un-ionised as N	Ammoniacal Nitrogen as N	Carbon, Organic, Dissolved as C	Chloride	Conductivity at 25 C	Nitrate as N	Nitrite as N	Nitrogen, Total Oxidised as N	Orthophosphate, reactive as P	Oxygen, Dissolved as O2	Oxygen, Dissolved % Saturation	Phosphorus, Total as P	Silica, reactive as SiO2	Temperature of Water	pH	location.number	Location	Land Use Cover
F35	23/09/2021	11.3333	3.35606e-05	0.0059	2.53333	10.6667	76.6667	0.878667	0.00139778	0.88	0.0104333	10.5	98.5	0.018	8.73333	12.2333	7.23333	1	Dartmoor	Broadleaved Woodland
L48	14/10/2021	11.6667	2.35606e-05	0.0066	2.2	11	76	0.878667	0.00139778	0.88	0.0110333	10.4333	97.8333	0.0186667	9.4	12.2333	7.06	1	Dartmoor	Broadleaved Woodland
B57	14/03/2022	10.3333	1.37878e-05	0.00376667	1.7	11	76	0.952333	0.00114667	0.953333	0.0067	11.7333	99.5333	0.00926667	7.93333	8.13333	7.24	1	Dartmoor	Broadleaved Woodland
N45	06/10/2022	11.75	3.51704e-05	0.011575	2.975	12.25	81	0.8665	0.00144833	0.8675	0.013425	10.3675	98.85		10.725	13.275	7.075	1	Dartmoor	Broadleaved Woodland
A30	17/03/2023	8.33333	1.04545e-05	0.00416667	2.6	10.6667	68.3333	0.819	0.00114667	0.82	0.0048	12.0333	101.367	0.0108232	7.73333	7.86667	7.06	1	Dartmoor	Broadleaved Woodland
L53	05/10/2023	19	1e-05	0.0032	8.8	11	69	0.529	0.00114667	0.53	0.014	9.98	97.3	0.023	9.8	14.1	7.13	1	Dartmoor	Broadleaved Woodland
B23	11/03/2021	243.333	0.000103333	0.0066	1.00333	24.3333	617.333	9.22667	0.00553333	9.23333	0.0346667	11.6833	98.9	0.0516667	10.1667	8.2	8.00333	2	Fullerton	Freshwater
G54	03/11/2021	246.667	0.000143333	0.00713333	1.03333	22	607.667	8.09	0.0123333	8.1	0.0363333	11.1333	107.8	0.0446667	10.0667	13.7	8.00667	2	Fullerton	Freshwater
H61	12/05/2022	243.333	0.000126667	0.00683333	1.1	22	608.667	8.69	0.00863333	8.7	0.023	12.4	111.033	0.0405	8.53333	10.2	8.44	2	Fullerton	Freshwater
P22	24/10/2022	233.333	0.000143333	0.0068	1.76667	22	576	7.32	0.0140333	7.33333	0.05	11.43	111.7		9.86667	14.0333	8.05333	2	Fullerton	Freshwater
F34	15/05/2023	243.333	9.88518e-05	0.0057648	1.12667	22	611	8.72333	0.009	8.73333	0.024	11.6	104.733	0.0416667	9.16667	10.7667	7.98	2	Fullerton	Freshwater
M28	26/09/2023	242.5	0.00027	0.010125	1.1	21.75	604.25	7.8125	0.01475	7.825	0.0235	11.475	115	0.0295	9.775	15.225	8.0975	2	Fullerton	Freshwater
L13	24/03/2021	108	0.000153333	0.0146667	9.63333	17.3333	290	1.47567	0.00296667	1.47667	0.0132333	13.4667	103.167	0.0625333	3.86667	4.26667	8.15	5	Mitford	Broadleaved Woodland
P50	22/09/2021	190	0.0006	0.02335	6.475	22.5	456.5	0.6665	0.003475	0.67	0.0033	9.41	93.525	0.06	3.725	14.95	8.2875	5	Mitford	Broadleaved Woodland
A62	30/03/2022	146.667	5.1965e-05	0.00406294	6.76667	22.3333	398.333	1.83333	0.00313333	1.83333	0.00793333	12.9	100.967	0.0243333	5.36667	4.93333	8.28333	5	Mitford	Broadleaved Woodland
I1	07/09/2022	190	0.000364892	0.0152486	5.725	25	461.5	0.37225	0.002725	0.375	0.00208162	9.6	94.225		4.25	14.425	8.3075	5	Mitford	Broadleaved Woodland
A60	28/03/2023	150	7.33333e-05	0.00666667	6.13333	22.3333	405.667	2	0.003	2	0.00616667	13.2333	101.4	0.0146667	4.9	4.23333	8.28	5	Mitford	Broadleaved Woodland
L44	27/09/2023	156.667	0.000446667	0.0169333	12.9667	21.3333	405.667	1.68467	0.00673333	1.69	0.0106333	9.97667	99.1333	0.0496667	6.13333	15	8.31333	5	Mitford	Broadleaved Woodland
I55	10/10/2021	277.5	0.0047575	0.24525	11.3	59.5	790.25	1.2845	0.04575	1.33592	0.3575	5.815	60.25	0.5125	8.8	17.4	7.7325	4	Huntspill	Neutral Grassland
T62	11/05/2021	260	0.00217437	0.0933031	11.2	140.5	972	3.075	0.0265	3.1	0.0875	11.1667	96.0333	0.175	4.08	8.53333	8.24333	4	Huntspill	Neutral Grassland
J59	05/05/2022	NA	NA	NA	NA	NA	NA	NA	NA	NA	NA	NA	NA	NA	NA	NA	NA	4	Huntspill	Neutral Grassland
P3	25/10/2022	230	0.001355	0.1175	8.15	76.5	815	3.25926	0.0509163	3.31183	0.53	5.835	60.35	0.6	8.05	17.45	7.63	4	Huntspill	Neutral Grassland
E31	04/05/2023	273.333	0.00436333	0.433333	21.3333	59.6667	797	1.87333	0.0253333	1.9	0.136667	9.67333	81	0.216667	10.3	7.56667	7.78667	4	Huntspill	Neutral Grassland
L35	10/10/2023	250	0.00450024	0.0766063	12	85.3333	811	0.289013	0.0105551	0.299109	0.343333	9.03333	97.9333	0.39	4.56667	19.0333	7.91	4	Huntspill	Neutral Grassland
B17	10/03/2021	190	0.000868516	0.0766063	1.66667	37.3333	546.333	4.89333	0.00727754	4.9	0.013581	11.8	100.3	0.0263333	6.53333	8.16667	7.99333	3	Chichester	Improved Grassland
J6	10/09/2021	215	0.000921394	0.0285472	2.35	46	607.5	2.835	0.0180733	2.85	0.0435	7.95	83.9	0.2745	7.05	17.8	8.085	3	Chichester	Improved Grassland
M62	23/09/2022	225	0.000775	0.0415	4.55	48.5	652.5	1.34	0.01175	1.35	0.056	6.68	69.15		6.3	16.55	7.615	3	Chichester	Improved Grassland
S28	01/03/2022	210	0.0003125	0.0217	2.675	42.25	589.5	4.565	0.010475	4.575	0.018075	11.55	98.8	0.04425	6.5	8.425	7.9925	3	Chichester	Improved Grassland
D16	03/04/2023	212.5	0.0006275	0.037675	1.75	29.25	555.5	5.425	0.02475	5.45	0.045975	11.475	101.675	0.09375	5.425	9.675	8.19	3	Chichester	Improved Grassland
L29	29/09/2023	196.667	0.000833333	0.0273333	1.86667	32.6667	582.333	2.22333	0.0121667	2.23333	0.0222667	9.25667	96.3333	0.0653333	7.03333	17.1333	8.17333	3	Chichester	Improved Grassland
E43	17/09/2021	200	0.00329537	0.0766063	3.83333	26.6667	498.667	1.077	0.0209442	1.09667	0.0916667	9.19667	92.1333	0.111333	5.2	15.3667	8.36667	6	Bothel	Broadleaved Woodland
U13	04/05/2021	162.5	0.00215	0.15825	3.575	32.25	450.75	2.655	0.02295	2.675	0.09625	12.975	101.225	0.19225	4.225	4.875	8.3125	6	Bothel	Broadleaved Woodland
F2	23/03/2022	163.333	0.000761594	0.0766063	2.23333	22.6667	441.333	4.85667	0.00866667	4.86667	0.0293333	12.8333	102	0.0446667	4.6	5.53333	8.18667	6	Bothel	Broadleaved Woodland
J27	15/09/2022	220	0.00455268	0.158303	6.35	51.5	547	1.1975	0.00541631	1.2	0.183	9.49	93.75	0.22	4.6	14.7	8.18	6	Bothel	Broadleaved Woodland
B39	02/03/2023	172.5	0.000715321	0.0640531	2.55	27.25	458.75	3.73	0.018325	3.75	0.043	13.4	104.925	0.08325	5.1	5.125	8.295	6	Bothel	Broadleaved Woodland
N41	14/09/2023	190	0.00263603	0.0766063	5	25.3333	484	2.62667	0.00747754	2.63333	0.0626667	9.6575	95.96	0.106667	5.53333	14.78	8.358	6	Bothel	Broadleaved Woodland
B43	15/03/2021	22.3333	0.000126667	0.0165333	7.5	5.56667	75.3333	0.312	0.00154889	0.313333	0.00983333	13.8	103.267	0.0223333	3.86667	3.3	7.75333	7	Rathmell	Improved Grassland
F65	24/09/2021	61	0.00061	0.025	3.4	22.6	206.5	0.24	0.0047	0.245	0.0066	11	106.2	0.0215	7.8	13.7	8.545	7	Rathmell	Improved Grassland
C39	28/03/2022	20.6667	0.00018	0.0266667	8.2	6.9	73.3333	0.265333	0.00151556	0.266667	0.0146667	13.3667	109.033	0.0323333	4.03333	6.53333	7.84333	7	Rathmell	Improved Grassland
O53	20/09/2022	98.6667	0.000546523	0.0159648	5.7	8.83333	143.333	0.179367	0.00366667	0.183	0.00546667	10.0167	102.867		7.13333	16.4667	8.36333	7	Rathmell	Improved Grassland
C49	31/03/2023	26.6667	8e-05	0.0156	6.76667	8.86667	92	0.271667	0.00153333	0.273333	0.00793333	12.8	101.533	0.0206667	4.86667	5.46667	7.64	7	Rathmell	Improved Grassland
L43	26/09/2023	45	0.000458856	0.0180315	11.9	7	104	0.171333	0.00193333	0.173333	0.0083	10.4367	103.525	0.026	6.83333	15.425	7.7125	7	Rathmell	Improved Grassland
